# Longitudinal fluctuations in protein concentrations and higher-order structures in the plasma proteome of kidney failure patients subjected to a kidney transplant

**DOI:** 10.1101/2024.01.31.578168

**Authors:** Sofia Kalaidopoulou Nteak, Franziska Völlmy, Marie V. Lukassen, Henk van den Toorn, Maurits A. den Boer, Albert Bondt, Sjors P.A. van der Lans, Pieter-Jan Haas, Arjan D. van Zuilen, Suzan H. M. Rooijakkers, Albert J.R. Heck

## Abstract

Using proteomics and complexome profiling we evaluated over a period of a year longitudinal variations in the plasma proteome of kidney failure patients, prior to and after a kidney transplantation, comparing this data with two healthy controls. The post-transplant period was complicated by numerous bacterial infections, resulting in dramatic changes in the plasma proteome, mostly related to an acute phase condition. As positive acute phase proteins, being elevated upon inflammation, we observed the well-described C-reactive protein (CRP) and Serum Amyloid A (SAA1 and SAA2), but our analyses added to that Fibrinogen (FGA, FGB and FGG), Haptoglobin (HP), Leucine-rich alpha-2-glycoprotein (LRG1), Lipopolysaccharide-binding protein (LBP), Alpha-1-antitrypsin (SERPINA1), Alpha-1-antichymotrypsin (SERPINA3), Protein S100 (S100A8, S100A9), Complement protein C4, C4b-binding protein alpha chain (C4BPA), Complement factor B (CFB) and Monocyte differentiation antigen CD14. As negative acute phase proteins, being downregulated upon inflammation, we identified the well-documented Serotransferrin (TF) and Transthyretin (TTR), but add on to that Kallistatin (SERPINA4), Heparin cofactor 2 (SERPIND1), Inter-alpha-trypsin inhibitor heavy chain H1 and H2 (ITIH1, ITIH2). For a patient with the most severe acute phase response, we furthermore performed plasma complexome profiling by SEC-LC-MS on all longitudinal samples. We observe that several plasma proteins displaying alike concentration patterns, co-elute and putatively form macromolecular complexes. These include a) FGA, FGB and FGG (as expected, b) ITIH1 and ITIH2, c) HP together with Hemoglobin (HB), d) the small acute phase biomarker proteins SAA1 and SAA2 with the Apolipoproteins A-I, A-II, A-IV (APOA1, APOA2, APOA4). By complexome profiling we expose how SAA1 and SAA2 become incorporated into high-density lipid particles, thereby replacing partly APOA1 and APOA4. Overall, our data highlight that the combination of in-depth longitudinal plasma proteome and complexome profiling can shed further light on the correlated variations in the abundance of several plasma proteins upon inflammatory events.
