## supplemental Table 1 for "Longitudinal fluctuations in protein concentrations and higher-order structures in the plasma proteome of kidney failure patients subjected to a kidney transplant"

### Sheet: Sheet 1
values: mg/dl, C* & P*: individuals, T*: timepoints
Genes	C1_T0	C1_T1	C1_T2	C2_T0	C2_T1	C2_T2	P1_T0	P1_T1	P1_T2	P1_T3	P1_T4	P1_T5	P1_T6	P1_T7	P1_T8	P1_T9	P2_T0	P2_T1	P2_T2	P2_T3	P2_T4
ALB	1903.58	1950.79	2236.07	1853.11	1635.47	2088.09	2290.84	1226.18	1223.94	1531.62	1693.46	1819.66	1643.4	1339.27	1214.66	1507.25	2539.73	1227.02	956.013	1038.17	2450.39
A2M	117.125	114.246	132.636	79.3536	75.1401	73.7077	85.0942	56.0792	66.4862	77.6159	83.3502	81.2948	70.6776	60.0021	53.7985	64.4778	71.4228	64.3005	64.0341	68.4557	97.1781
SERPINA1	287.227	260.759	294.987	276.728	273.631	267.729	324.23	327.789	369.204	333.798	314.743	275.032	261.097	263.292	321.808	224.729	335.023	274.16	479.864	477.121	218.2
HP	408.794	373.683	436.539	385.685	409.786	410.978	467.243	876.089	701.728	616.843	526.313	548.204	558.694	604.353	874.283	661.592	244.085	579.599	868.259	890.461	405.297
TTR	51.4039	48.8529	56.5563	68.4386	64.8903	60.4503	65.1936	30.5412	47.3111	67.9232	68.6256	75.0199	65.0691	48.4327	34.3383	55.4505	73.1747	34.4602	10.5163	24.7925	73.8515
CP	19.5053	19.4111	19.2167	18.5799	16.6952	17.2231	15.1275	13.9188	12.9766	12.7509	12.4413	11.1009	11.8631	12.7395	14.1061	10.5878	14.788	18.9083	19.2891	16.073	17.8777
F2	9.06424	8.78223	8.55766	10.3819	11.0692	10.841	9.58265	7.58576	7.91555	8.31582	8.71081	8.73595	8.24331	8.15749	8.05132	9.5029	7.87026	8.02124	6.82868	8.11083	8.71442
KLKB1	1.88238	2.05362	1.91106	2.44018	2.53148	2.50369	1.43772	1.32118	1.43628	1.80176	1.97332	1.97941	1.82609	1.73646	1.41679	2.11863	1.35452	1.56869	1.20644	1.13777	2.10534
C6	2.07721	2.07556	1.75958	2.052	2.13422	2.06037	1.07553	2.4562	1.75229	1.39658	1.69627	1.76749	2.3237	2.33077	2.57457	2.10181	1.27375	2.3883	1.87716	1.57305	2.0625
C9	8.42759	8.58973	7.57792	7.05938	6.50028	6.40641	6.49997	12.7185	10.8415	6.9598	6.43883	6.21628	10.0637	10.7874	14.1102	7.93922	6.21006	10.8586	10.3372	8.02334	6.25958
F12	6.39532	6.05172	6.19419	6.54004	7.63704	7.30513	2.78115	2.97696	3.33783	3.92896	4.19441	4.13974	3.96211	3.99903	3.06475	3.74338	1.83269	2.69778	2.67075	2.24358	3.24831
C1R	1.4798	1.59204	1.40079	1.58242	1.78425	1.77185	1.18393	1.63909	1.55142	1.20194	1.37032	1.48509	1.93557	1.51673	1.63063	1.60523	1.41877	1.30381	1.92129	1.44487	1.18764
CFP	0.805946	1.09585	0.840215	0.879743	1.07521	1.07249	0.439755	0.690501	0.708729	0.759048	0.970757	1.02549	0.903723	0.907267	0.731119	0.672993	0.402921	0.982702	0.606418	0.555819	0.842314
C2	1.66022	1.79057	1.66458	2.18328	2.05489	1.98278	1.86101	1.4212	1.81611	1.3307	1.33738	1.27509	1.48404	1.36383	1.48898	1.19976	2.68805	2.01489	2.63609	1.773	1.9902
VWF	0.64165	0.587441	0.444848	0.504241	0.455202	0.427415	0.781619	2.30311	0.38185	1.10152	0.740908	1.20828	0.374249	2.67363	2.0421	2.81832	1.01039	3.38632	3.93043	4.82777	2.79939
F10	1.68744	1.67515	1.66747	2.08863	2.33427	2.21682	1.79974	1.76245	2.05951	2.11382	2.22893	2.05423	2.27232	1.72135	1.59815	2.00082	1.89256	1.75165	1.97619	2.01885	1.92298
F9	0.815757	0.83244	0.782684	1.08329	0.937529	1.05692	1.02787	0.768569	1.11331	0.710348	0.743055	0.762486	1.22349	0.841901	0.880824	0.813612	0.837852	0.998342	1.06565	1.06147	0.737855
TFRC	0.100322	0.0925169	0.114616	0.25527	0.248979	0.217361	0.169951	0.203519	0.358414	0.350034	0.312634	0.233121	0.193018	0.139082	0.151508	0.184423	0.16265	0.13944	0.110408	0.0741597	0.147304
F7	0.175691	0.195312	0.172054	0.167024	0.18227	0.165956	0.146187	0.145981	0.164852	0.185536	0.222751	0.230235	0.204227	0.180036	0.186793	0.271458	0.0812115	0.130572	0.136644	0.129343	0.100593
MBL2	0.577123	0.632514	0.402012	0.151998	0.172541	0.151359	0.53383	0.645914	0.713458	0.630832	0.566864	0.466944	0.564382	0.555294	0.563286	0.52206	0.749578	0.503649	0.324264	0.185302	0.293643
B2M	0.119351	0.139062	0.123988	0.102008	0.0991409	0.107857	0.619549	0.217525	0.224561	0.126476	0.120543	0.121126	0.146537	0.208555	0.156812	0.101428	1.71594	0.256652	0.395468	0.274748	0.125383
A1BG	42.7544	38.7421	39.1888	37.9377	38.0375	38.2467	22.615	29.1479	31.0642	29.7414	31.2231	31.6684	31.6431	25.6326	29.3096	32.0319	22.7678	30.51	24.1658	22.7307	32.8216
A2M;PZP	58.7178	55.3415	62.1759	41.335	39.3418	37.2672	53.9599	25.1867	33.6889	39.1975	42.1701	39.1797	36.0777	30.4453	26.6837	30.3177	41.6407	33.6494	32.2913	33.9598	48.0445
ABCB9	0.298754	0.332204	0.24765	0.287363	0.301997	0.228266	0.675436	0.466484	0.245501	0.310978	0.335045	0.370641	0.337324	0.540094	0.408558	0.280715	2.89125	0.780285	0.643506	0.558638	0.31372
ACTBL2	3.65962	3.21878	3.05202	1.98965	3.73385	1.82753	0.0734424	1.02872	0.503983	1.91523	1.65059	1.53552	0.748616	2.21611	2.35977	1.61746	0.117357	5.41753	3.28592	1.95766	3.88552
ADIPOQ	0.0850162	0.0992024	0.107037	0.154703	0.188624	0.158627	0.299917	0.10623	0.16949	0.188164	0.192933	0.165813	0.216681	0.12591	0.100415	0.215013	0.774074	0.557759	0.369577	0.299691	0.303405
AFM	3.76875	3.93501	3.83195	4.39218	4.24075	4.39689	3.18086	2.16364	3.37263	4.03733	4.85886	4.47356	4.58799	3.08579	2.08058	3.85774	2.27423	1.60895	1.11065	1.28902	2.49126
AGT	3.43106	3.25287	3.41896	5.08169	4.83549	5.07509	11.6111	3.10414	4.26073	3.81221	4.70677	3.95941	3.87861	3.84834	3.99779	3.37535	9.87276	3.68666	7.75246	5.83779	4.03158
AHSG	30.7913	32.6268	27.4566	38.6824	41.5244	45.822	27.9668	17.5179	14.0675	16.8369	23.2248	25.6993	27.1121	18.9699	17.6035	24.5231	32.4454	21.1106	12.1002	14.4686	40.1798
AMBP	10.4359	10.9927	10.1451	10.403	11.1225	11.0319	13.0361	8.00684	9.36314	7.24632	6.5183	8.1826	10.575	9.78081	8.96686	9.68309	29.0401	7.78324	7.30235	9.85634	9.99611
APCS	7.67202	7.06856	7.48457	12.5116	10.8012	11.106	7.50546	8.66434	8.71743	8.32775	8.92784	8.43563	11.9238	8.79145	9.69245	10.0264	5.15524	6.33436	9.27874	8.49588	5.95219
APMAP	0.974019	1.15179	1.20088	0.91948	0.885924	0.867792	0.153482	0.755936	1.00866	1.1464	1.01413	0.910114	0.937475	0.695653	0.616094	0.708758	0.142403	0.546778	0.540744	0.366993	0.541808
APOA1	281.242	231.03	251.948	203.051	208.305	207.621	288.137	113.839	138.41	158.8	215.711	232.64	193.856	156.054	133.975	145.428	278.393	132.04	57.7741	56.8146	256.03
APOA2	50.2144	48.0789	50.7853	62.2593	58.4035	60.6196	70.0921	33.7084	41.2697	45.4916	51.6337	50.2875	44.4308	36.1781	30.1656	40.5882	92.8169	36.5374	25.8952	24.2931	71.5836
APOA4	57.0936	52.3183	71.1367	26.4465	28.4632	24.526	83.8023	22.5258	32.2372	43.2183	60.1056	66.3226	52.9249	47.726	31.0687	34.5405	58.9401	17.3646	8.38332	19.9364	37.7158
APOB	16.7333	16.7042	19.4585	21.6786	17.7273	18.5262	17.3876	12.919	15.2475	15.0234	16.5015	16.3192	13.2838	12.887	12.5943	21.2945	18.0637	17.6448	10.9146	18.8557	13.9235
APOC1	0.455064	0.696043	0.380819	0.40761	0.571797	0.54749	7.72911	0.81761	0.483699	0.701365	0.823249	0.845055	0.954323	0.659182	0.541325	1.28048	7.05417	0.568772	0.332517	0.43814	0.770151
APOC2	20.4306	22.5322	23.6002	23.7106	23.301	22.0504	25.4202	14.358	26.4142	34.6446	32.6162	28.3088	23.3169	22.3715	18.7714	42.7469	10.6564	11.1734	8.65457	14.8263	12.0432
APOC3	42.6239	36.2361	43.9682	27.7156	33.7591	27.5546	112.667	23.2633	43.6748	53.0032	54.7455	46.7151	36.8577	34.8378	26.8536	67.3681	72.4439	21.2471	15.5303	27.631	37.3007
APOC4	0.80855	0.832433	0.909472	0.628359	0.716115	0.547573	0.453803	0.502649	0.99629	0.966782	0.89387	0.709229	0.578918	0.693147	0.738147	1.10628	0.109936	0.482807	0.299529	0.523979	0.285257
APOD	11.3183	10.8316	12.4754	14.3355	15.2565	14.7032	12.2739	10.8929	15.9856	16.9602	19.4477	19.8363	19.0185	14.4511	12.1706	22.2745	13.4583	23.0758	16.9546	13.8318	24.2829
APOE	14.4475	14.2983	15.4128	18.0184	18.4047	18.1261	8.16748	9.61243	16.0317	14.7343	13.2393	13.3781	12.2609	9.77002	9.76775	18.1836	13.6457	16.8969	12.3231	15.6775	22.0276
APOF	0.284646	0.274164	0.218456	0.382918	0.335245	0.315777	0.894155	0.440409	0.54584	0.368679	0.43294	0.346975	0.438973	0.402757	0.464479	0.356438	0.997903	0.503353	0.473496	0.198936	0.350968
APOH	29.0561	29.0027	28.6852	28.5976	35.4357	35.2939	30.5112	28.6961	27.003	29.125	35.9707	40.8987	38.4169	29.672	29.6451	39.3007	25.2222	15.8864	13.5749	20.3131	25.3683
APOL1	2.5362	2.43431	2.5879	3.71754	3.65366	3.34068	3.25417	2.08591	2.451	2.59236	2.96777	2.65052	2.44099	2.57063	2.2714	2.69621	3.6029	3.60868	2.83122	1.26799	3.87614
APOM	7.87429	7.19119	7.32318	7.70506	7.57591	6.94386	6.22567	4.80725	5.87819	7.50432	8.52884	8.07612	7.71322	6.05623	5.16924	7.93916	4.94948	6.24317	3.3056	2.81632	8.01008
ATP10A	0.202711	0.206109	0.187314	0.617311	0.626573	0.516436	0.0737474	0.0491824	0.0607261	0.0690748	0.0928088	0.083929	0.0825924	0.0782394	0.0494584	0.0583888	0.378829	0.299985	0.259552	0.235678	0.217826
ATP2A2	0.585165	0.574875	0.521835	0.643546	0.543525	0.642336	0.308937	0.219431	0.283889	0.302948	0.400978	0.34914	0.31397	0.395349	0.286199	0.273043	0.486153	0.60178	0.505165	0.560125	0.576847
ATRN	0.749548	0.842486	0.705534	0.853228	0.871811	0.871058	0.550264	0.400653	0.499774	0.566303	0.680722	0.65556	0.741811	0.50079	0.430856	0.719087	0.366141	0.418635	0.346091	0.364846	0.513709
AZGP1	6.51442	7.18794	6.98442	9.48481	8.64295	8.74004	12.108	8.20939	11.6023	11.6917	11.3227	11.1083	10.9218	9.42935	9.03727	9.27556	15.6417	9.31682	7.22475	8.7106	9.05243
BCHE	0.517019	0.52614	0.498845	0.650026	0.618667	0.54963	0.468795	0.280996	0.375985	0.408001	0.509246	0.473013	0.501146	0.378762	0.306228	0.458933	0.199443	0.193017	0.181691	0.161015	0.223752
BTD	0.480612	0.455992	0.406171	1.03417	1.06082	1.00626	0.678025	0.415048	0.6039	0.565403	0.650487	0.63685	0.699036	0.484525	0.3937	0.575577	0.84983	0.548096	0.35537	0.487893	0.712675
C1QA	4.03497	4.17464	4.25079	6.18412	4.61078	4.78566	5.48793	3.4718	4.39166	3.35247	3.84792	4.1497	4.10802	6.38894	3.4624	3.5496	8.78076	5.17861	5.71363	4.86147	4.23348
C1QB	1.74298	1.80748	1.78005	2.1744	1.9885	1.79007	1.8023	1.43928	1.79399	1.4053	1.40971	1.6806	1.47888	2.45362	1.33145	1.35015	2.0608	2.0536	1.85383	1.44426	1.59664
C1QC	8.68622	8.09917	8.71847	10.2333	9.21029	8.07747	6.28601	6.53546	7.86872	6.50768	6.39558	7.81123	6.4217	11.1386	5.93219	5.6596	7.3374	9.22225	8.02577	6.55904	7.39901
C1S	8.22932	8.28052	7.87364	9.11772	9.1322	8.83181	5.75958	6.82085	7.91708	6.01688	6.64636	6.71318	7.7242	6.93679	7.05683	6.43341	6.48649	6.02057	9.44374	8.12969	6.97861
C3	79.033	72.988	85.6526	81.8645	75.4864	72.0056	68.4335	66.1568	63.8066	64.2219	60.0741	56.5373	58.2577	61.4885	64.492	60.9887	48.0368	53.4807	53.1363	41.4234	58.4453
C4A;C4B	19.7885	19.2493	19.9348	22.5651	20.2228	19.8747	13.418	13.3527	12.1614	10.6221	9.83986	9.78331	12.0712	14.3641	13.9956	12.0769	17.1452	24.639	17.8138	14.4867	17.4246
C4BPA	4.98396	5.59147	4.64298	5.13128	5.46446	6.16821	4.1015	6.44327	4.25831	4.75637	5.047	5.50627	5.90097	6.6915	5.93089	6.55868	2.76795	7.21295	6.94325	5.65184	5.38383
C4BPB	0.735507	0.820976	0.622594	0.837378	0.950425	1.00385	0.846648	0.765303	0.652484	0.695744	0.864825	0.863834	0.956271	0.928702	0.767462	0.940522	0.582842	0.907527	0.834476	0.742152	0.696969
C5	5.91462	6.14539	5.94117	7.75929	7.05942	6.47987	8.09895	7.03802	6.19804	5.79612	5.4539	5.26535	6.07445	8.29901	7.57644	6.23991	5.61733	7.18503	7.57499	6.12882	5.02607
C7	0.804983	0.925335	0.849223	0.595498	0.592494	0.618483	1.19449	1.22938	1.31546	1.25744	1.39975	1.46971	1.61518	1.26995	1.24047	1.5333	1.12147	1.37747	1.66772	1.4394	1.32388
C8A	2.56196	2.72404	2.36555	2.37804	2.38413	2.26908	1.68638	2.38715	1.7904	1.69526	1.90875	2.02411	2.42523	2.38263	2.52618	2.20893	1.19103	1.98703	2.03971	1.5623	1.6164
C8B	1.22566	1.36934	1.17103	1.26951	1.18397	1.247	1.25361	1.21925	0.937437	0.988579	1.0527	1.10421	1.44129	1.41701	1.28745	1.29835	0.910792	1.09291	1.05835	0.749551	0.893618
C8G	2.44179	2.36804	2.30683	2.41346	2.16211	1.98934	2.14362	2.12341	1.74412	1.64472	1.76391	1.73252	2.15509	2.34343	2.24789	2.01592	1.32307	1.87746	2.21067	1.59364	1.40886
CA1	0.137198	0.119418	0.114318	0.379673	0.811948	0.45909	0.103668	0.848749	1.20763	0.82258	0.477649	0.229513	0.298238	0.258273	0.360856	0.22278	0.698353	0.560335	0.263219	0.087033	1.45132
CD14	0.227049	0.290775	0.232142	0.264767	0.262992	0.270786	0.209012	0.313369	0.259304	0.186891	0.24762	0.265018	0.320164	0.265652	0.376107	0.320149	0.309221	0.389412	0.621878	0.348245	0.242188
CD44	0.172218	0.180923	0.153574	0.147962	0.163188	0.15653	0.196133	0.130931	0.1634	0.158974	0.179613	0.162611	0.200168	0.129798	0.116101	0.151714	0.313725	0.212096	0.172534	0.210372	0.164419
CD5L	5.14106	5.4333	4.82572	9.11161	10.7557	10.9914	3.4347	2.72493	3.16247	3.99683	5.03575	5.46311	5.46904	6.13772	5.80235	6.13165	4.1473	4.26427	4.35971	7.91728	7.80524
CDH5	0.245602	0.266248	0.274334	0.489179	0.450356	0.399928	0.389568	0.209561	0.272622	0.267162	0.335259	0.257816	0.301318	0.228538	0.194656	0.172027	0.557746	0.54597	0.462498	0.440142	0.588958
CFB	18.6262	18.5827	17.3054	19.4195	18.1442	17.9013	14.0463	17.1039	16.1598	11.9714	10.8449	10.5216	13.3052	14.433	17.5556	11.5022	12.5061	17.2637	15.3417	15.0545	14.8266
CFD	0.520687	0.511757	0.481324	0.509314	0.479871	0.480207	1.54383	0.737501	0.745632	0.703008	0.839199	0.717775	0.800807	0.9023	0.733906	0.554047	4.67066	0.989603	1.3631	1.36829	0.724273
CFH	9.69236	10.2288	9.29912	10.1117	11.5008	11.6392	7.16176	8.29706	6.90358	6.94106	7.53782	7.80621	8.3989	8.78032	8.23295	8.62272	5.73241	7.4335	7.18864	6.38358	7.53924
CFH;CFHR1	8.13519	8.74429	7.49203	6.26532	8.13297	8.93702	3.99334	8.90002	5.74978	6.00079	6.339	8.20665	8.53749	8.51704	7.56239	9.78399	1.42753	2.2549	2.22414	2.3456	3.33029
CFH;CFHR3	4.64303	4.60832	4.52672	7.02165	7.31727	7.35652	3.63514	3.06173	2.5466	2.74388	3.01655	2.95138	3.40115	4.43109	4.24146	3.49953	3.50814	5.01618	3.95847	4.30812	3.87577
CFHR1	1.1256	1.48047	1.14713	1.24408	1.57629	1.60155	1.07018	2.64574	1.25895	1.41294	1.43059	1.92041	2.04672	2.39795	2.18044	2.56586	0.00193958	0.00193958	0.00193958	0.00193958	0.00193958
CFI	2.70165	2.66521	2.58433	2.56794	2.95224	2.7688	2.28889	2.3153	2.31443	1.91404	1.80638	1.80247	2.26524	2.10683	2.44296	2.16895	1.84995	1.99788	1.93351	1.77885	1.66527
CLEC3B	0.727725	0.846768	0.741629	0.896732	0.993746	0.942824	0.772598	0.623127	0.652298	0.636779	0.788524	0.884001	0.892266	0.792993	0.553949	0.701148	0.616866	0.586829	0.434565	0.404932	0.69169
CLU	26.9806	27.3142	27.6267	25.9029	24.4087	23.4104	17.8748	16.1212	22.009	22.5843	21.8728	24.2127	22.7678	20.6656	17.7907	22.5673	22.4427	21.3262	16.6363	15.529	31.1653
CPB2	0.851388	0.936557	0.863547	1.13065	1.00147	0.963651	1.03888	0.605919	0.776957	0.877609	0.905083	0.818761	0.848864	0.837009	0.716967	0.778439	1.03571	0.777448	0.65965	0.845802	0.916152
CPN1	1.02363	1.07251	1.02881	1.36821	1.31816	1.21426	0.802907	1.16871	1.45304	1.284	1.35945	1.22897	1.4063	1.23505	1.2491	1.30365	0.581156	1.39341	1.87714	1.58912	1.08478
CPN2	2.84111	2.91236	2.87363	4.11407	4.24208	4.21757	2.77185	3.48381	3.87126	3.69813	3.93023	3.86615	3.9895	3.34034	3.47506	4.11796	2.31243	3.36991	5.04103	4.6071	3.56448
CRP	0.154775	0.22565	0.355581	0.43834	0.384731	0.343857	0.157685	3.55662	1.08495	0.257608	0.0685944	0.0512139	2.20882	2.17667	5.59896	0.202145	0.170058	7.13752	42.2688	9.90405	0.0838101
CST3	0.932315	1.07527	0.954424	0.57761	0.644379	0.624397	1.41277	1.0125	1.21532	1.09147	1.16996	1.22305	1.35421	1.35237	1.01051	0.876896	3.79559	1.55844	2.18841	2.39619	1.15179
ECM1	0.634897	0.697958	0.610242	0.76761	0.864641	0.738183	0.364297	0.846823	0.585529	0.647986	0.719704	0.967986	0.795913	1.20556	0.730202	0.967046	0.886557	1.12574	0.750201	0.714422	0.872915
F11	0.183367	0.217723	0.171055	0.182537	0.204046	0.209761	0.164764	0.137434	0.149763	0.16007	0.171262	0.170903	0.21024	0.210604	0.184048	0.199414	0.102459	0.207049	0.243648	0.168899	0.200515
F13A1	0.400413	0.461345	0.450303	0.468655	0.506182	0.392174	0.126223	0.473214	0.219298	0.641453	0.655426	0.794657	0.444279	1.02412	0.634628	0.951754	0.0472988	0.965445	0.684674	0.498314	0.480248
F13B	0.492362	0.58052	0.437565	0.500049	0.556328	0.539719	0.482118	0.534109	0.229414	0.609297	0.637593	0.620806	0.5551	0.721405	0.659662	0.900871	0.282946	0.427827	0.350975	0.528936	0.449898
F5	0.377587	0.414987	0.345712	0.442438	0.48219	0.390596	0.357579	0.492878	0.663534	0.431562	0.504086	0.498413	0.538536	0.48777	0.489629	0.49803	0.243854	0.444917	0.545817	0.48616	0.328404
FBLN1	1.01029	1.20029	1.04462	0.846349	0.872796	0.895492	1.28787	1.51764	1.55444	1.19722	1.39761	1.47879	1.8034	1.30002	1.3217	2.3162	1.27319	1.56686	2.03356	1.92079	1.27802
FCGBP	0.167811	0.190683	0.1873	0.159899	0.15949	0.136386	0.105641	0.115994	0.240133	0.17512	0.118113	0.083606	0.0983765	0.0620604	0.0611584	0.0687029	0.587193	0.533414	0.74539	1.70812	0.505032
FCGR3A	0.236345	0.259889	0.267264	0.256074	0.275845	0.187662	0.0535791	0.164436	0.256294	0.254027	0.212333	0.209651	0.183178	0.165435	0.133427	0.11334	0.119768	0.298116	0.359625	0.160561	0.200781
FCN2	0.159196	0.174246	0.1568	0.15552	0.180293	0.149293	0.105984	0.247885	0.261641	0.219468	0.225587	0.228169	0.236679	0.293261	0.237314	0.175812	0.0372059	0.118507	0.143924	0.116305	0.0750177
FCN3	0.756639	0.860914	0.942024	2.45266	2.247	2.02341	2.09871	1.14253	1.31529	1.31896	1.39025	1.36005	1.47176	1.44912	1.00227	1.67551	2.75099	1.55707	1.97448	1.31902	1.47276
FETUB	0.406692	0.448344	0.365077	0.409811	0.471241	0.459067	0.210521	0.259301	0.279375	0.26834	0.303778	0.301181	0.310408	0.269595	0.261212	0.363541	0.217063	0.298035	0.122226	0.217637	0.320042
FGA	294.173	269.465	266.666	212.445	198.42	172.039	3.45466	536.966	109.243	180.194	152.819	217.319	156.41	550.715	423.443	252.296	4.44699	493.025	805.128	781.659	287.789
FGB	183.75	170.828	163.265	130.269	126.103	113.839	0.341219	333.301	58.2788	111.602	101.16	137.447	96.7452	337.819	272.42	157.279	0.291812	281.615	501.908	474.878	174.983
FGG	94.9175	92.6598	86.4342	70.304	67.1182	62.4638	0.0544627	182.584	31.5025	63.8344	56.9445	77.8105	54.0133	186.088	148.103	87.0123	0.064879	157.848	267.331	253.154	95.3521
FLNA	0.588658	0.552463	0.471911	0.355188	0.661092	0.320686	0.0910948	0.163288	0.0609296	0.308493	0.300436	0.352261	0.128965	0.491044	0.422764	0.300783	0.106796	1.12493	0.4895	0.359955	0.603629
FN1	15.0084	13.3214	11.5588	25.8918	31.2321	22.4808	11.1984	30.3112	7.41528	14.0055	12.1183	24.038	10.6803	46.9443	24.1666	38.8028	17.3923	21.6366	9.24035	18.5388	22.1328
GC	18.561	19.156	19.5212	21.5296	20.146	22.805	16.0907	16.6722	15.89	15.0729	15.3492	16.7263	18.0853	16.0333	16.8446	18.2193	16.9386	18.0332	13.6302	13.4438	21.0053
GP1BA	0.321249	0.346328	0.332136	0.456026	0.536891	0.412867	0.206812	0.287244	0.319789	0.515505	0.553782	0.522874	0.383691	0.434611	0.365216	0.458107	0.347407	0.79546	0.553948	0.333428	0.483089
GPLD1	0.325901	0.347771	0.257307	1.66071	1.78398	1.64167	0.729258	0.490044	0.553891	0.616035	0.847239	0.85962	0.959708	0.629585	0.49787	0.977254	0.96659	0.884354	0.418217	0.423937	1.07798
GPX3	1.07747	1.13919	1.15772	1.31773	1.2699	1.13519	0.678397	0.659791	0.750687	0.71251	0.932095	0.882072	0.862336	0.789367	0.674137	0.801848	0.345902	1.51235	1.36238	1.10457	1.16145
GSN	4.6804	4.85995	4.98209	6.60005	6.66366	6.21123	10.6586	4.36271	4.657	5.1508	6.69649	6.79225	6.49809	5.54188	4.49311	5.82413	10.0084	5.65407	4.03174	3.65358	6.21851
HABP2	0.686725	0.714395	0.610047	0.592969	0.700534	0.674911	0.489279	0.690814	0.511315	0.525477	0.629651	0.644319	0.703986	0.609747	0.694561	0.779301	0.523485	0.708861	0.59394	0.4272	0.599696
HBA1	10.6716	8.16567	9.02399	24.9399	50.5147	27.5299	4.70481	36.1272	42.452	32.1477	17.6638	9.09836	10.559	10.3127	15.2958	10.6128	33.6348	23.3788	13.7864	6.43355	115.581
HBB	10.3943	7.70009	7.94791	22.2642	47.6915	28.0808	14.7915	27.0858	34.8048	28.024	17.835	8.14432	9.50673	9.41338	13.902	8.7257	96.5484	17.3739	11.6995	5.87251	97.4315
HPR	1.68649	1.77235	1.66746	2.47387	2.57784	2.51017	2.16783	1.79308	1.69445	1.94878	2.43784	2.07398	2.23615	2.20075	2.0378	2.26636	3.71118	4.05221	3.82886	2.94019	4.77668
HPX	125.553	115.086	132.424	140.352	136.655	141.59	181.191	118.595	126.686	134.578	142.924	138.446	133.537	122.781	124.337	92.2132	152.987	125.766	102.89	124.105	137.959
HRG	8.73782	8.97535	7.78922	7.44556	7.38653	6.92689	9.70075	6.07162	6.28656	6.64294	7.3029	7.58086	7.12356	6.65365	6.07842	7.00444	6.21359	5.19237	3.2424	4.01736	7.67583
HYDIN	1.03565	0.956535	0.999649	1.31916	1.14149	0.97129	5.91187	0.705107	1.07092	0.902278	0.994565	0.755495	0.920269	0.942992	0.876938	0.838697	5.11976	0.826874	0.822803	0.544835	0.604356
IFT81	0.929478	1.36265	1.10312	1.19403	1.02852	1.15527	0.0118157	0.631856	0.48856	0.684529	0.640515	0.805769	0.803762	0.805412	0.668768	0.764923	0.0232205	1.4104	1.24274	1.06457	1.47184
IGFALS	1.3859	1.31294	1.21095	2.6521	2.74645	2.59302	1.25991	1.5999	1.59489	1.95957	2.29763	2.31479	2.20076	1.9605	1.66691	2.02199	1.25491	1.31267	0.460679	0.487771	1.92619
IGFBP3	0.705046	0.790847	0.753078	1.43664	1.43819	1.32415	0.525038	0.471587	0.72356	0.855294	1.0964	1.14455	1.14758	0.874695	0.724341	0.866577	0.666754	0.57578	0.254389	0.250605	0.950274
IGHA1	176.104	171.64	196.574	193.364	196.122	220.501	47.7672	34.183	40.0417	51.1845	53.5876	55.8568	53.3304	50.1259	46.0344	55.7937	209.869	149.826	160.992	193.73	231.586
IGHA2	12.8105	16.9191	16.4892	9.13588	9.0932	11.1545	1.11349	2.22174	2.4212	2.54335	3.05426	3.29201	3.75336	2.76309	2.40266	3.5542	8.23234	7.05927	5.4289	5.9505	7.96929
IGHG1	852.768	816.862	971.905	821.574	689.367	805.076	883.91	525.216	444.63	568.491	619.397	684.191	560.134	568.102	531.216	545.084	1637.74	691.796	645.949	738.122	1088.95
IGHG2	578.878	543.339	658.39	503.525	435.393	457.068	111.395	72.108	73.3415	91.2557	99.5156	117.094	95.9827	99.9386	87.6433	89.7596	437.457	252.523	251.605	340.916	582.533
IGHG3	70.2731	66.5484	69.0618	54.3134	57.706	63.9247	50.1643	35.1276	26.3749	34.4021	37.8517	42.5788	37.2659	34.2454	30.3542	36.773	53.4901	29.4528	24.2774	25.5662	40.0948
IGHG4	30.958	32.1067	35.7097	157.282	149.135	142.4	12.1163	6.34176	5.81129	6.69316	7.54955	7.90741	6.90974	6.2869	5.77909	5.60628	31.1545	21.2891	17.506	17.1099	21.7636
IGHM	80.0809	72.1464	82.1811	162.748	142.245	142.252	85.4949	32.0619	48.266	62.6898	71.137	73.1819	59.1435	81.7365	70.2293	63.6282	106.895	54.2654	52.5599	104.79	136.891
IGJ	16.6228	17.4287	15.7771	21.279	23.4536	25.4317	8.67169	5.86134	5.93681	9.07022	10.4685	11.5205	10.4638	11.915	11.0496	13.2222	13.0791	9.54556	12.5931	18.4872	19.406
IGKC	314.609	305.31	345.161	288.358	266.295	290.132	196.348	112.3	116.458	145.48	165.123	170.731	138.976	143.286	126.508	125.818	416.865	186.081	176.74	219.629	308.496
IGLC7	0.729736	0.748741	0.705472	1.03095	1.049	0.920217	0.804964	0.346617	0.318464	0.381993	0.473335	0.430971	0.440159	0.49606	0.39834	0.471826	2.68846	1.10194	1.01279	0.868295	0.904071
IGLL1	2.8774	3.34633	3.17872	8.54646	7.3525	6.91681	5.57952	1.33624	0.955381	1.02515	1.22818	1.26642	1.20821	1.69332	1.33728	1.4254	11.3898	2.77044	2.28378	1.756	2.48015
IGLL5	58.6156	62.7804	66.9055	61.7775	60.2303	57.5081	47.2063	19.6392	20.5946	27.1137	33.7785	34.1708	28.6914	30.8199	24.8905	25.6158	127.125	59.4179	54.7547	59.3626	89.7489
ISLR	0.783168	1.0201	0.938319	0.899203	0.97937	1.06866	0.805347	0.611504	0.734675	0.8065	1.01646	0.97619	1.09219	0.816419	0.780382	0.890539	0.897603	1.06237	0.778659	0.704491	0.964263
ITIH1	9.62764	9.81141	10.294	13.17	11.5268	10.7045	13.6162	5.65999	7.57692	8.03374	8.99261	8.45297	8.95827	6.89648	5.92332	9.26429	13.5193	7.08625	2.80541	4.38028	9.05318
ITIH2	16.3309	15.2272	16.9649	20.6806	17.9855	16.4001	13.7942	7.96587	13.3669	14.1278	15.4103	14.8281	14.4864	10.6336	8.77694	14.853	12.8648	10.4931	3.2983	6.68587	14.4387
ITIH3	2.01086	2.08403	1.7	0.936753	0.866072	0.833231	1.54253	2.08024	2.431	1.61372	1.41025	1.27467	1.68061	1.67708	2.07133	1.66995	1.69165	2.89259	3.41646	4.14087	1.78405
ITIH4	20.6226	20.1092	18.5425	20.4787	19.1864	19.91	17.6114	16.8517	18.4941	17.3376	17.4784	16.6776	16.7934	14.9162	16.869	15.6124	12.4314	15.6782	19.2241	17.4596	16.2574
KNG1	32.3597	34.571	31.5691	28.0873	31.988	33.657	18.9154	19.5215	18.9102	21.6611	23.1542	24.3922	22.9275	18.4756	18.7621	22.8279	17.4805	18.0834	14.825	20.4081	27.1177
KRT1	0.262134	0.702688	0.390646	0.145013	0.27516	0.173778	0.741974	0.135007	0.0438112	0.328832	0.116374	0.225093	0.18817	0.541806	0.0419488	0.0887276	0.11675	0.610369	0.495035	0.28426	0.121344
LBP	0.726792	0.741984	0.753364	0.692632	0.658512	0.606465	0.962816	1.9248	0.886786	0.389956	0.331346	0.315936	1.59384	0.810913	1.82892	0.471126	0.471937	1.07099	3.36006	1.14233	0.185692
LCAT	0.873923	0.879199	0.767762	0.794191	0.85548	0.688244	0.448853	0.352766	0.387833	0.476854	0.619262	0.580765	0.644555	0.546182	0.494768	0.614827	0.390946	0.516972	0.290375	0.277352	0.688887
LCP1	0.1235	0.117791	0.115928	0.159558	0.18471	0.138361	0.0822405	0.123762	0.242425	0.249693	0.240868	0.228802	0.300325	0.152112	0.176344	0.104072	0.079406	0.301575	0.59146	0.15044	0.137546
LGALS3BP	2.18647	2.21253	1.97144	1.2643	1.45069	1.31507	0.447518	0.543377	0.360961	0.348326	0.327076	0.351381	0.508268	0.359058	0.515302	0.889757	0.584472	0.583793	1.98531	0.797862	0.780848
LPA	0.592119	0.691533	0.453498	0.480103	0.405889	0.412168	0.286573	0.960312	0.838376	0.506348	0.506162	0.560454	0.544458	0.616542	0.817643	1.06904	7.74919	8.77543	5.17421	2.55173	13.6201
LRG1	9.64748	8.8002	9.51483	7.02682	6.76699	6.75587	7.51316	25.4466	20.587	13.9962	9.83078	8.07541	16.4577	12.0675	21.9756	6.86238	6.57456	17.5507	24.4862	20.4206	6.28833
LUM	2.62834	2.77128	2.90855	2.15999	2.10464	1.9903	2.62833	0.845284	1.29149	1.07357	1.46511	1.40213	1.65334	1.20215	0.870839	1.12273	4.09121	1.85446	1.40933	2.17122	2.6302
LYZ	0.637522	0.746443	0.67784	0.526569	0.574897	0.518518	0.654625	0.484367	0.349581	0.39556	0.438055	0.410872	0.368766	0.582723	0.403304	0.277957	1.34899	0.923204	1.0973	1.02444	0.591755
MASP1	0.277221	0.279024	0.274232	0.402564	0.428218	0.371943	0.270386	0.300787	0.402688	0.407252	0.45321	0.432867	0.463304	0.427991	0.354385	0.462265	0.289797	0.321634	0.388636	0.335584	0.363077
MASP2	0.454616	0.499806	0.458881	0.61501	0.614743	0.537142	0.851154	0.827774	0.84526	0.778205	0.701399	0.593722	0.739202	0.934321	0.853954	0.664437	1.20165	0.781069	1.03504	1.14072	0.569603
MST1	0.0822292	0.0855646	0.0687125	0.299786	0.334647	0.305952	0.127394	0.316841	0.238545	0.179019	0.191801	0.267027	0.234989	0.420854	0.245721	0.231846	0.093295	0.220375	0.247682	0.192197	0.150011
MTR	1.46683	2.20248	1.81043	2.32327	1.93006	2.28541	1.56125	1.10299	1.13243	1.35845	1.64832	1.62221	2.12744	1.56337	1.22988	1.82595	1.76272	1.82079	1.42358	1.07225	2.03295
ORM1	9.98333	9.60981	11.2894	15.234	13.909	16.1242	34.2531	26.2836	27.5976	21.5714	20.3146	16.0164	22.3029	20.8696	28.0489	17.0558	34.7406	30.181	40.9008	25.6154	16.6616
ORM2	4.14947	4.51226	4.54842	6.16646	6.14222	6.46748	13.4975	7.02386	7.72919	6.11106	6.10799	5.6105	6.18142	5.26336	6.69536	4.52257	5.66733	6.15731	6.74867	4.37706	4.10622
PFN1	0.552649	0.730862	0.546137	0.456416	0.763537	0.557224	0.056353	0.201073	0.100181	0.487764	0.527886	0.417958	0.236095	0.5151	0.607434	0.510914	0.263109	1.07253	0.668522	0.418566	0.813116
PGLYRP2	2.78316	2.45065	2.372	3.00113	3.26267	2.9204	1.62594	1.43984	1.91595	1.99474	2.47664	2.57263	2.36339	1.68593	1.34772	2.36642	1.26093	1.29813	0.675556	0.828812	1.59402
PI16	0.12458	0.175499	0.149022	0.164459	0.185119	0.159378	0.398651	0.212302	0.260509	0.201963	0.282817	0.253888	0.341254	0.234993	0.191611	0.184579	0.318819	0.214789	0.111489	0.197608	0.199309
PIGR	0.126752	0.134171	0.0998865	0.234306	0.266172	0.262202	0.170581	0.0985162	0.13737	0.147808	0.192321	0.171287	0.169135	0.137582	0.113842	0.167842	0.067128	0.109535	0.153117	0.178953	0.130494
PLG	13.0851	13.2989	12.5852	10.8014	12.0881	12.1526	11.4182	21.2512	9.75785	12.7998	13.3135	15.8153	13.9822	20.7981	14.6939	16.1057	10.3809	16.2827	10.7944	10.4679	12.8328
PLTP	0.316944	0.361087	0.338356	0.301841	0.320132	0.29939	0.258479	0.230355	0.327024	0.28678	0.326437	0.335707	0.423773	0.284096	0.203708	0.295874	0.429957	0.53504	0.48584	0.507328	0.431743
PON1	5.20994	5.62369	5.00545	9.1483	9.48735	9.36253	8.19062	6.41433	6.32653	7.44826	10.3491	10.7921	10.2797	7.55386	7.40282	9.73099	10.0008	9.40235	5.77052	4.73902	11.8096
PON3	0.578142	0.682719	0.48009	0.817697	0.778741	0.733014	0.790307	0.495085	0.526125	0.652928	0.796081	0.938387	0.957214	0.708042	0.512653	0.818264	0.629622	0.496989	0.325862	0.358811	0.537175
PPBP	1.38238	1.35391	1.28955	1.98301	2.47951	1.86904	2.47592	0.624658	0.804036	0.89251	0.742429	0.574934	0.274052	0.839134	1.22384	0.634499	2.03466	2.17437	1.49982	1.34524	1.31986
PRDX2	0.069432	0.0700527	0.0546552	0.17708	0.434485	0.235133	0.0163109	0.298687	0.338939	0.279659	0.156386	0.0787672	0.109268	0.0860195	0.110148	0.10449	0.132456	0.250823	0.161195	0.0709814	0.709145
PRG4	0.234872	0.260926	0.204555	0.615752	0.708747	0.675396	0.0862239	0.282451	0.318313	0.202277	0.183321	0.208919	0.238864	0.231163	0.254579	0.259085	0.0273482	0.27096	0.604212	0.405346	0.182894
PROC	0.513425	0.488128	0.484711	0.399336	0.406579	0.355417	0.480587	0.262779	0.472925	0.457338	0.480921	0.472262	0.455926	0.422902	0.32719	0.445495	0.304429	0.275701	0.261595	0.27793	0.327508
PROCR	0.0345802	0.0294427	0.0304302	0.0756053	0.0776966	0.0956568	0.217063	0.164445	0.202504	0.216683	0.258049	0.258068	0.276402	0.210349	0.169169	0.205377	0.187651	0.152397	0.156211	0.139771	0.170238
PROS1	2.59817	2.64605	2.42295	3.33462	3.49683	3.32686	3.29588	2.59833	2.45445	2.69701	2.97076	3.08638	3.0881	3.19277	2.59911	3.10537	2.08063	3.239	2.47028	2.43222	2.61444
PRRT4	0.667625	0.768489	0.636275	0.659464	0.746327	0.689985	0.00193958	0.398349	0.504333	0.58576	0.78737	0.89697	0.951069	0.703279	0.504612	0.776308	0.00193958	0.671663	0.298026	0.199772	0.604149
PRSS1	0.822565	1.35543	1.06071	1.14575	1.19762	1.24792	1.08727	1.32734	0.875458	1.13715	1.23239	1.21835	1.58393	1.3748	1.26379	2.10395	0.742269	1.48994	1.57613	1.19552	1.38893
PTGDS	0.24091	0.301061	0.289749	0.326184	0.377992	0.272049	0.299047	0.29043	0.298144	0.285274	0.27391	0.312662	0.350477	0.315638	0.268443	0.187249	1.57509	0.389482	0.367292	0.422871	0.313977
PZP	1.6038	1.51078	1.41286	1.09374	1.03284	0.943429	0.446289	0.260971	0.255752	0.244772	0.278462	0.214982	0.290672	0.36897	0.375275	0.208435	0.780635	0.942081	0.518886	0.281984	0.519843
RAP1A;RAP1B	0.306504	0.329996	0.281478	0.228842	0.441258	0.226625	0.0040354	0.0835155	0.0471391	0.181032	0.173471	0.155927	0.0673949	0.191167	0.223409	0.161235	0.00193958	0.531848	0.287494	0.171357	0.321849
RBP4	4.47055	4.33211	4.21707	3.97914	4.28975	3.73142	4.33627	2.9442	3.77249	5.23293	5.32094	5.65966	5.17165	4.22237	2.9301	4.22944	5.86713	2.77909	1.11215	2.72126	5.37365
RNF123	0.139746	0.135196	0.129009	0.212514	0.207269	0.267429	0.289868	0.127239	0.170827	0.159365	0.212029	0.154599	0.180278	0.194301	0.187768	0.142068	0.275896	0.217207	0.38969	0.308111	0.129566
S100A8	0.10339	0.11123	0.12314	0.142268	0.199277	0.11929	0.169711	0.944959	0.798741	0.802199	0.771226	0.597489	1.2166	0.622638	1.25597	0.126844	0.465845	3.63375	18.2976	0.857226	0.406307
S100A9	0.0349216	0.0244289	0.029742	0.0448828	0.0514304	0.0305945	0.0665561	0.395212	0.387568	0.373811	0.356066	0.256897	0.515887	0.265733	0.517216	0.0106366	0.133669	1.57181	7.42358	0.338747	0.144157
SAA1	0.755364	0.751723	0.614337	0.954798	0.836916	1.24297	0.27293	72.3236	13.1136	1.38564	0.795335	0.739773	24.4055	18.8882	83.5922	1.7405	0.876754	64.0642	274.347	42.6961	1.5991
SAA1;SAA2	0.547303	0.493477	0.85229	0.399162	0.514327	0.377072	0.362086	88.3447	44.3031	5.71554	1.08588	1.09406	21.6414	20.9532	92.8611	2.44061	1.4699	71.9743	354.587	127.594	1.94155
SAA2	0.0398177	0.0407661	0.0463868	0.068407	0.0909819	0.0774072	0.0295672	19.0109	1.23117	0.0594998	0.0476373	0.0517464	6.46936	3.52179	22.3041	0.197682	0.0392866	11.7566	99.3013	19.3824	0.0336179
SAA4	4.29777	4.18369	5.16854	8.4376	9.03267	9.01732	5.37079	10.3429	8.09043	7.03684	8.2813	8.20089	11.4642	10.3437	12.5843	9.78722	5.33589	10.4149	10.0384	7.02347	7.95535
SELL	0.210989	0.209729	0.20763	0.560059	0.532446	0.465466	0.145338	0.0937572	0.127402	0.112405	0.136025	0.127755	0.148623	0.0889578	0.0739701	0.0651903	0.137444	0.182881	0.241894	0.129501	0.164648
SEPP1	0.519766	0.514221	0.447938	0.533582	0.559207	0.505843	0.295495	0.162665	0.229721	0.215247	0.252238	0.230292	0.205975	0.200086	0.165074	0.21464	0.340949	0.267722	0.20249	0.16397	0.371613
SERPINA10	0.423613	0.483098	0.409796	0.419113	0.472219	0.450926	0.179266	0.532025	0.392813	0.388587	0.394367	0.419299	0.544743	0.38404	0.467349	0.446622	0.126269	0.519514	0.837617	0.381695	0.274729
SERPINA3	31.4368	27.8843	35.7975	36.1927	32.4904	33.8643	51.6455	55.5669	37.3842	51.4432	43.7952	35.7255	35.4094	41.7973	53.3459	31.7947	57.096	59.7261	133.665	100.22	39.7755
SERPINA4	1.32172	1.37267	1.25861	1.87003	1.72366	1.66973	1.8837	0.750478	1.18231	1.39027	1.78136	1.66766	1.5893	1.1778	0.81185	1.55612	1.76396	0.807971	0.397456	0.768418	1.366
SERPINA5	0.864573	0.971569	0.857225	1.38715	1.34787	1.30137	0.424445	0.381372	0.0496179	0.830487	0.893143	0.965248	0.0612413	0.726522	0.478623	0.822087	0.0113559	0.307376	0.133819	0.274041	0.691607
SERPINA6	2.50462	2.80548	2.55561	2.42673	2.36315	2.29262	4.68634	1.60368	1.92598	1.96228	2.5112	2.00659	2.12517	1.89423	1.83715	1.46139	3.8608	2.0166	1.64561	1.47523	2.1997
SERPINA7	0.50502	0.62099	0.553095	0.538276	0.500126	0.498432	0.580747	0.418654	0.47553	0.455465	0.49946	0.472025	0.568767	0.455455	0.399038	0.415999	0.500071	0.453119	0.232208	0.236908	0.283433
SERPINC1	25.1916	26.1277	24.7788	27.5508	26.1394	25.4124	15.4134	15.9591	17.1031	23.2819	24.9181	25.0302	19.2384	19.59	17.9691	20.2573	22.5791	18.7348	16.242	17.2739	26.2123
SERPIND1	14.2596	14.3611	15.7856	18.9831	17.1536	16.2908	31.3925	12.057	14.8047	18.127	18.3258	16.6613	16.0915	15.0283	13.4404	17.7535	21.5031	11.0333	6.45772	6.9461	13.6615
SERPINF1	2.16614	2.35922	2.33715	3.20082	3.09311	3.04384	2.50949	2.49125	2.54893	2.57842	2.81912	2.89795	3.1892	2.68717	2.52487	2.87557	2.6009	1.99532	2.35302	2.38466	2.20139
SERPINF2	7.99613	7.45577	6.99983	8.79616	8.68838	7.73808	3.17209	6.66205	6.99729	7.00156	7.51409	7.46062	6.79916	6.74931	6.56089	6.52816	4.12548	6.70611	8.86781	7.18692	7.00193
SERPING1	16.4738	16.266	15.9441	18.6431	17.8151	17.1986	18.3902	13.3369	18.1249	17.3221	16.5907	14.2971	14.3052	13.9612	13.3652	12.4069	18.4197	18.2242	19.8922	20.1455	20.5797
SHBG	0.483124	0.530709	0.399432	0.248195	0.286062	0.250084	0.0474586	0.0725872	0.154958	0.140822	0.168542	0.176963	0.132468	0.0603733	0.0391761	0.112011	0.18872	0.200194	0.0886799	0.166351	0.158248
TELO2	0.1601	0.154484	0.145191	0.463139	0.44661	0.412243	0.14449	0.0950821	0.112043	0.123644	0.141885	0.108354	0.152299	0.121941	0.0982206	0.105281	0.297718	0.289729	0.251932	0.200675	0.194432
TF	190.522	173.94	194.173	143.44	144.765	149.581	175.802	105.067	114.229	126.1	132.153	133.437	115.05	83.4791	78.6961	105.263	170.257	80.4135	52.4674	73.5573	147.7
TGFBI	0.2731	0.312693	0.29404	0.417318	0.433819	0.417803	0.1968	0.241923	0.296603	0.281918	0.279072	0.293954	0.330121	0.280687	0.243649	0.338117	0.165392	0.332168	0.48052	0.375882	0.236347
THBS1	0.471402	0.454222	0.377841	0.760658	0.922573	0.573242	0.746626	0.200969	0.257901	0.294182	0.218269	0.214184	0.109583	0.383367	0.392666	0.241946	0.30995	0.939092	0.504868	0.438427	0.463798
TLN1	0.434985	0.440985	0.360559	0.29451	0.575561	0.282607	0.00644874	0.103752	0.0411981	0.208234	0.221803	0.21247	0.0846543	0.261963	0.295458	0.183949	0.0144855	0.770965	0.351306	0.239538	0.449237
TUBB1	0.331463	0.315145	0.312275	0.271188	0.453155	0.222723	0.0607459	0.100113	0.0334186	0.18527	0.190275	0.237087	0.107216	0.309188	0.272347	0.222625	0.154891	0.638831	0.298008	0.212751	0.361754
VASN	0.149589	0.171161	0.132395	0.193358	0.223301	0.193098	0.16188	0.135978	0.169556	0.151247	0.203271	0.179809	0.22743	0.158902	0.130799	0.187389	0.216759	0.225114	0.205729	0.183301	0.149268
VTN	36.6176	35.6409	37.3426	41.0772	43.9253	41.8826	22.2632	29.6503	33.6997	30.8169	32.0597	33.1065	32.4523	28.1631	27.9973	32.8056	12.0885	22.4765	28.7547	30.7739	25.4438
